# Deaminase-based RNA recording enables high throughput mutational profiling of protein-RNA interactions

**DOI:** 10.1101/2025.04.11.648485

**Authors:** Rachael A. Bakker, Oliver B. Nicholson, Heungwon Park, Yu-Lan Xiao, Weixin Tang, Arvind Rasi Subramaniam, Christopher P. Lapointe

## Abstract

Protein-RNA interactions regulate RNA metabolism and are frequently dysregulated in disease. Scalable methods are needed to connect RNA and protein sequence requirements across biochemical and cellular settings. Here, we use the engineered TadA8.20 deaminase to record protein-RNA recognition as nucleotide edits read by DNA sequencing. Using the λN-boxB complex, we establish a common recording readout for three complementary comparisons. Pooled mutational scanning on both the RNA and protein sides recovers key boxB nucleotides and λN residues involved in recognition. Comparison of boxB libraries in vitro and in human cells reveals conserved sequence requirements for protein-RNA recognition. Direct fusion and split recruitment of deaminase through nanobody and protein A/G fusions preserve similar patterns of sequence discrimination. Together, these results establish RNA recording as a scalable approach to map sequence determinants of protein-RNA recognition across molecular and cellular contexts.
