## Supplementary Tables 1-6 for "Deaminase-based RNA recording enables high throughput mutational profiling of protein-RNA interactions": s1_plasmids.csv

Plasmid	Genotype	Source
TadA8.20	pET28a_6xHis-MBP-TadA	Xiao et al. 2023
pAS95	pET28a_14xHisAvi_SumoEu_TEVSite_TadA820_GFPNb	This work
pAS334	pET28a_14xHisAvi_SumoEu_TEVSite_LambdaNpeptide_EGFP	This work
pAS335	pET28a_14xHisAvi_SumoEu_TEVSite_TadA820_LambdaNpeptide	This work
pAS428	pET28a_14xHisAvi_SumoEu_TEVsite_pAG_TadA820	This work
pAGMnase	pK19_pAG-Mnase	Addgene #123461, Gift of Steve Henikoff
pAS441	cHS4_pTET_TadA820_xten48_lambdaN_bghpA_Bxb1attB_mCherry_puro_SV40pA	This work
pAS444	cHS4_pTET_TadA820_xten48_lambdaN_rbglobin_pTET_EGFP_bghpA_Bxb1attB_mCherry_puro_SV40pA	This work
pAS472	pTet_TadAGFPNb_pTet_LambdaNEGFP_EcoRV_R1_T7_bghpA_Bxb1attB_GA_mCherry_puro_NoBsmBI_FullSV40	This work
pAS473	pTet_TadALambdaN_pTet_EGFP_NotI_R1_T7_bghpA_Bxb1attB_GA_mCherry_puro_NoBsmBI_FullSV40	This work
pAS457	EcoRV_NotI_R1_T7_bghpA_Bxb1attB_GA_mCherry_puro_NoBsmBI_FullSV40	This work
pAS476	pTet_TadALambdaN_pTet_EGFP_BoxBlibrary_R1_T7_bghpA_Bxb1attB_GA_mCherry_puro_NoBsmBI_FullSV40	This work
pAS493	cHS4_pTET_TadA_Xtenlinker_bghpA_Bxb1attB_mCherry_puro_SV40pA	This work
pAS495	NotI_EcoRV_R1_T7_BoxBreporter_bghpA_Bxb1attB_GA_mCherry_puro_NoBsmBI_FullSV40	This work
pAS496	ptet_tadA_Xtenlinker_R1_T7_bghpA_Bxb1attB_GA_mCherry_puro_NoBsmBI_FullSV40	This work
pAS499	ptet_tadA_lambdN_DMS_barcode_R1_T7_bghpA_Bxb1attB_GA_mCherry_puro_NoBsmBI_FullSV40	This work
pAS506	ptet_tadA_lambdN_DMS_rbglobin_ptet_EYFP_barcode_R1_T7_bghpA_Bxb1attB_GA_mCherry_puro_NoBsmBI_FullSV40	This work
pAS517	ptet_tadA_lambdN_DMS_rbglobin_ptet_EYFP_barcode_R1_T7_bghpA_Bxb1attB_GA_mCherry_puro_NoBsmBI_FullSV40	This work
pAS507	pTet_EGFP_BoxBlibrary_R1_T7_bghpA_Bxb1attB_GA_mCherry_puro_NoBsmBI_FullSV40	This work
pAS332	Lambda_N_peptide_EGFP_pUC57	Subramaniam laboratory
pAS155	cHS4min_rb_glob_pA_pTET_EYFPwt_HA_barcode3_bghpA_Bxb1attBGA_mCherry_puro_barcode3	Subramaniam laboratory
pAS157	cHS4_pTET_EIF3D_bghpA_Bxb1attB_mCherry_puro_SV40pA	Subramaniam laboratory
pAS344	pCAG-NLS-HA-Bxb1	Addgene #51271
