## Supplementary Tables 1-6 for "Deaminase-based RNA recording enables high throughput mutational profiling of protein-RNA interactions": s2_oligos.csv

Primer	Sequence
oRB96	GCTGTGCCGTTTCTTTCGGATGCC
oRB97	TCGCTACCAGAGCTCTCTGGTGTTGCT
oRB226	GCTAGTAAGCTTGCGagcggcagcagcggcggatccAGCTTAAAAGATGACCCAAGCCAA
oRB227	cGAAAACCTGTACTTCCAGGGAGATTCTCTTGAATTTATTGCTAGTAAGCTTGCGagcgg
oRB228	GTCTGAGTTGACGCCAGCCGTAGGCGGTGGTGGCTCTGGGGGCGGGGGCTCGGGTGGTGG
oRB231	cGTgtgttcaatgctcagaagaaggcccagagctccaccgacGGCGGTGGTGGCTCTGGG
oRB242	AATAGGTTTGCGGACTGTGAAGGATCGTCCTTCAGCGAGGATCCGCCGCTGCTGCCGCTC
oRB247	TTTTGTCTTATACTTAAGCTTACTAGTGGTACCATGTCTGAGGTGGAGTTTTCCCACGAG
oRB248	ACGGCGATCTTTCCACCGGTGCTGTGAGACGCGTCTCTCAGTTGGCGGCTTTCCACTGGG
oRB262	BoxB Oligo Pool, see supplementary table 5
oRB276	ACACTTTTGTCTTATACTTAAGCTTACTAGTGGTACCATGTCTGAGGTGGAGTTTTC
oRB283	ACGGCGATCTTTCCACCGGTGCTGTGAGACGCGTACTAGTGGTGCTGCTGCCGCCGCTGC
oRB268	ACGGGGACAGCGATATCGCGGAAAGATCGCCGTGTAAGCTAGAATTACACCATAATTGGG
oRB269	CACGACGCTCTTCCGATCTGAGGGCCCTTCTTCAGGGCCCAATTATGGTGTAATTCTAGC
oRB275	Lambda-N Peptide Mutagenesis pool, see supplementary table 6
oRB271	AGCGGCGGCAGCAGCACCACTAGTACTAGT
oRB284	TGTAATTCTAGCTTACACGGCGATCTTTCC
oRB213	AATGATACGGCGACCACCGAGATCTACACNNNNNNNGCGGCAAACGGAACAGAAGCCAGC
oRB218	CAAGCAGAAGACGGCATACGAGATATCACGGCGGGTGGCTTCGTTGTTGTGCT
oRB219	CAAGCAGAAGACGGCATACGAGATCGATGTGCGGGTGGCTTCGTTGTTGTGC
oRB220	CAAGCAGAAGACGGCATACGAGATTTAGGCGCGGGTGGCTTCGTTGTTGTGCT
oRB221	CAAGCAGAAGACGGCATACGAGATTGACCAGCGGGTGGCTTCGTTGTTGTGCT
oRB222	CAAGCAGAAGACGGCATACGAGATACAGTGGCGGGTGGCTTCGTTGTTGTGCT
oRB223	CAAGCAGAAGACGGCATACGAGATGCCAATGCGGGTGGCTTCGTTGTTGTGCT
oRB224	CAAGCAGAAGACGGCATACGAGATCAGATCGCGGGTGGCTTCGTTGTTGTGCT
oRB225	CAAGCAGAAGACGGCATACGAGATACTTGAGCGGGTGGCTTCGTTGTTGTGCT
oRB287	CAAGCAGAAGACGGCATACGAGATGATCAGGCGGGTggcttcgttgttgtgct
oRB288	CAAGCAGAAGACGGCATACGAGATTAGCTTGCGGGTggcttcgttgttgtgct
oRB289	CAAGCAGAAGACGGCATACGAGATGGCTACGCGGGTggcttcgttgttgtgct
oRB290	CAAGCAGAAGACGGCATACGAGATCTTGTAGCGGGTggcttcgttgttgtgct
oRB291	CAAGCAGAAGACGGCATACGAGATAGTCAAGCGGGTggcttcgttgttgtgct
oRB292	CAAGCAGAAGACGGCATACGAGATAGTTCCGCGGGTggcttcgttgttgtgct
oRB293	CAAGCAGAAGACGGCATACGAGATATGTCAGCGGGTggcttcgttgttgtgct
oRB294	CAAGCAGAAGACGGCATACGAGATCCGTCCGCGGGTggcttcgttgttgtgct
oRB295	CAAGCAGAAGACGGCATACGAGATGTAGAGGCGGGTggcttcgttgttgtgct
oRB296	CAAGCAGAAGACGGCATACGAGATGTCCGCGCGGGTggcttcgttgttgtgct
oRB297	CAAGCAGAAGACGGCATACGAGATGTGAAAGCGGGTggcttcgttgttgtgct
oRB298	CAAGCAGAAGACGGCATACGAGATGTGGCCGCGGGTggcttcgttgttgtgct
oRB299	CAAGCAGAAGACGGCATACGAGATGTTTCGGCGGGTggcttcgttgttgtgct
oRB300	CAAGCAGAAGACGGCATACGAGATCGTACGGCGGGTggcttcgttgttgtgct
oRB301	CAAGCAGAAGACGGCATACGAGATGAGTGGGCGGGTggcttcgttgttgtgct
oRB302	CAAGCAGAAGACGGCATACGAGATACTGATCGCAGCAGGTATTACTCACGGCATGGATGA
oRB214	GCGGCAAACGGAACAGAAGCCAGC
oRB215	GCTGGCTTCTGTTCCGTTTGCCGC
oRB217	AGCACAACAACGAAGCCACCCGC
oAS2160	gcaatgctgcatcagactggtggcggatctagcggatccGAAAACCTGTACTTCCAGGGAagcggcagcagcggcggcagcatgtctgaggtggagttttcccacgagtactggatgagacatgccctgaccctggccaagagggcacgcgatgagagggaggtgcctgtgggagccgtgctggtgctgaacaatagagtgatcggcgagggctggaacagagccatcggcctgcacgacccaacagcccatgccgaaattatggccctgagacagggcggcctggtcatgcagaactacagactgTAtgacgccaccctgtacAGCacattcgagccttgcgtgatgtgcgccggcgccatgatccactctaggatcggccgcgtggtgtttggcgtg…
CPL_184	TGACCATGATTACGCCAAGC
CPL_262	TTTTTTTTTTTTTTTTTTTTTTTTTTTTTTttgcaatgaaaataaatgttttttattagg
CPL_303	taatacgactcactata
CPL_372	acactctttccctacacgacgctcttccgatctNNNNNNNTTTTTTTTTTTTTTTTTTTTGCAA
CPL_373	gtgactggagttcagacgtgtgctcttccgatctGGacatttgcttctgacacaac
CPL_374	acactctttccctacacgacgctcttccgatct
oRB255	CTTACACGGCGATCTTTCCACCGGTTCATTTGTATAACTCATCCATGCCGTGAGTAATAC
oRB257	CACTTTTGTCTTATACTTAAGCTTGGTACCATGTCTAAGGGTGAAGAATTATTTACGGGC
oPB496	ggtaccaagcttaagtataagac
oRB258	GCCCAGTGGAAAGCCGCCAACTGAAGACGCGTTTTTCCCTCTGCCAAAAATTATGGGGAC
oRB285	CAGTGAGAATATTGGCGCGCCGATATCACGCGTTTTTCCCTCTGCCAAAAAT
oRB286	ATTTTTGGCAGAGGGAAAAACGCGTGATATCGGCGCGCCAATATTCTCACTG
oAS2159	gcaatgctgcatcagactggtggcggatctagcggatccGAAAACCTGTACTTCCAGGGAATGGACGCTCAGACTCGCCGCCGCGAGCGCCGTGCAGAAAAACAAGCCCAGTGGAAAGCCGCCAACGGATCGGGGTCGGGAGGGAGCGGCGGCAGTGGCGGAAGCGGAGGGTCAACCTCAACTGCTTCTAAGGGTGAAGAATTATTTACGGGCGTGGTGCCCATCTTGGTGGAATTAGATGGCGACGTTAACGGACACAAGTTTTCGGTTTCTGGTGAAGGAGAGGGTGACGCCACATACGGGAAATTAACTCTTAAGTTTATTTGTACTACGGGAAAACTGCCGGTACCTTGGCCGACGTTGGTGACCACCTTGACTTACGGAGTTCAGTGCTTCTCG…
oAS2176	BoxB oligo pool, see Supplementary Table 4
oPN776	aatgatacggcgaccaccgagatctacac
oRB272	ACGGCGATCTTTCCVVVVVVVVVVVVVVVVVVVVACCGGTGCTGTGAGACGCGTCTCTCA
oRB308	aatgatacggcgaccaccgagatctacacNNNNNNNCGACTCACTATAGGcacgacgctc
oRB309	CAAGCAGAAGACGGCATACGAGATATCACGCGGCGGCAGCAGCACCactagt
