## Supplementary Tables 1-6 for "Deaminase-based RNA recording enables high throughput mutational profiling of protein-RNA interactions": s3_celllines.csv

Cell Line ID	Genotype	Parent
hsAS126.3	293T+V5-Cas9
hsAS206	293T+V5-Cas9 + pAS476_pTet_TadALambdaN_pTet_EGFP_BoxBlibrary	hsAS126.3
hsAS208	293T+V5-Cas9 + pAS507_pTet_EGFP_BoxBlibrary	hsAS126.3
hsAS209	293T+V5-Cas9 + pAS517_cleaned_ptet_tadA_lambdN_DMS_rbglobin_ptet_EYFP_barcode	hsAS126.3
