## Supplementary Tables 1-6 for "Deaminase-based RNA recording enables high throughput mutational profiling of protein-RNA interactions": s4_boxb_oligo_pool.csv

oligo_num	barcode	oligo_name	oligo_sequence	n_variants
1	TGGGCGTCTT	spacer5_30_target_random_5	CAAACGGAACAGAAGCCAGCAAGACGCCCAGAGGGCCCTTCTTCAGGGCCCAAACGAACCAGAACGAACAAGAGAACACAAAATTATGGTNTNNTTNTNAGCACAACAACGAAGCCACCTATAGTGAGTCGTATTA	1024
2	CGGTCCCGCG	spacer3_30_target_random_5	CAAACGGAACAGAAGCCAGCCGCGGGACCGGAAACGAACCAGAACGAACAAGAGAACACAAAATTATGGTNTNNTTNTNAGGGCCCTTCTTCAGGGCCCAGCACAACAACGAAGCCACCTATAGTGAGTCGTATTA	1024
3	GCTCTTTTCG	spacer5_30_target_random_3	CAAACGGAACAGAAGCCAGCCGAAAAGAGCGAGGGCCCTTCTTCAGGGCCCAAACGAACCAGAACGAACAAGAGAACACAAANTTNTNNTNTAATTCTAAGCACAACAACGAAGCCACCTATAGTGAGTCGTATTA	1024
4	GGCGGTGCGG	spacer3_30_target_random_3	CAAACGGAACAGAAGCCAGCCCGCACCGCCGAAACGAACCAGAACGAACAAGAGAACACAAANTTNTNNTNTAATTCTAAGGGCCCTTCTTCAGGGCCCAGCACAACAACGAAGCCACCTATAGTGAGTCGTATTA	1024
5	TTCTGTTTCG	spacer5_28_target_random_5	CAAACGGAACAGAAGCCAGCCGAAACAGAAGAGGGCCCTTCTTCAGGGCCCAAACGAACCAGAACGAACAAGAGAACACAATTATGGTNTNNTTNTNAAAGCACAACAACGAAGCCACCTATAGTGAGTCGTATTA	1024
6	TCTGTGCGCC	spacer3_28_target_random_5	CAAACGGAACAGAAGCCAGCGGCGCACAGAGAAACGAACCAGAACGAACAAGAGAACACAATTATGGTNTNNTTNTNAAAGGGCCCTTCTTCAGGGCCCAGCACAACAACGAAGCCACCTATAGTGAGTCGTATTA	1024
7	TGGCTGGTTG	spacer5_28_target_random_3	CAAACGGAACAGAAGCCAGCCAACCAGCCAGAGGGCCCTTCTTCAGGGCCCAAACGAACCAGAACGAACAAGAGAACACANTTNTNNTNTAATTCTAAAAGCACAACAACGAAGCCACCTATAGTGAGTCGTATTA	1024
8	TGGTCTTTCT	spacer3_28_target_random_3	CAAACGGAACAGAAGCCAGCAGAAAGACCAGAAACGAACCAGAACGAACAAGAGAACACANTTNTNNTNTAATTCTAAAAGGGCCCTTCTTCAGGGCCCAGCACAACAACGAAGCCACCTATAGTGAGTCGTATTA	1024
9	CCTGTCTTTT	spacer5_26_target_random_5	CAAACGGAACAGAAGCCAGCAAAAGACAGGGAGGGCCCTTCTTCAGGGCCCAAACGAACCAGAACGAACAAGAGAACAATTATGGTNTNNTTNTNCAAAAGCACAACAACGAAGCCACCTATAGTGAGTCGTATTA	1024
10	GGCTCGGTGG	spacer3_26_target_random_5	CAAACGGAACAGAAGCCAGCCCACCGAGCCGAAACGAACCAGAACGAACAAGAGAACAATTATGGTNTNNTTNTNCAAAAGGGCCCTTCTTCAGGGCCCAGCACAACAACGAAGCCACCTATAGTGAGTCGTATTA	1024
11	GCCTCCTTCG	spacer5_26_target_random_3	CAAACGGAACAGAAGCCAGCCGAAGGAGGCGAGGGCCCTTCTTCAGGGCCCAAACGAACCAGAACGAACAAGAGAACANTTNTNNTNTAATTCTACAAAAGCACAACAACGAAGCCACCTATAGTGAGTCGTATTA	1024
12	CGTGTGGTCC	spacer3_26_target_random_3	CAAACGGAACAGAAGCCAGCGGACCACACGGAAACGAACCAGAACGAACAAGAGAACANTTNTNNTNTAATTCTACAAAAGGGCCCTTCTTCAGGGCCCAGCACAACAACGAAGCCACCTATAGTGAGTCGTATTA	1024
13	CGTCGTTCCT	spacer5_24_target_random_5	CAAACGGAACAGAAGCCAGCAGGAACGACGGAGGGCCCTTCTTCAGGGCCCAAACGAACCAGAACGAACAAGAGAAATTATGGTNTNNTTNTNCACAAAAGCACAACAACGAAGCCACCTATAGTGAGTCGTATTA	1024
14	TGGCTCGGGT	spacer3_24_target_random_5	CAAACGGAACAGAAGCCAGCACCCGAGCCAGAAACGAACCAGAACGAACAAGAGAAATTATGGTNTNNTTNTNCACAAAAGGGCCCTTCTTCAGGGCCCAGCACAACAACGAAGCCACCTATAGTGAGTCGTATTA	1024
15	TGTCGCTCCC	spacer5_24_target_random_3	CAAACGGAACAGAAGCCAGCGGGAGCGACAGAGGGCCCTTCTTCAGGGCCCAAACGAACCAGAACGAACAAGAGAANTTNTNNTNTAATTCTACACAAAAGCACAACAACGAAGCCACCTATAGTGAGTCGTATTA	1024
16	CTTGGTTCTT	spacer3_24_target_random_3	CAAACGGAACAGAAGCCAGCAAGAACCAAGGAAACGAACCAGAACGAACAAGAGAANTTNTNNTNTAATTCTACACAAAAGGGCCCTTCTTCAGGGCCCAGCACAACAACGAAGCCACCTATAGTGAGTCGTATTA	1024
17	TTTCCTGCGT	spacer5_22_target_random_5	CAAACGGAACAGAAGCCAGCACGCAGGAAAGAGGGCCCTTCTTCAGGGCCCAAACGAACCAGAACGAACAAGAGATTATGGTNTNNTTNTNAACACAAAAGCACAACAACGAAGCCACCTATAGTGAGTCGTATTA	1024
18	TGGGCTTGCG	spacer3_22_target_random_5	CAAACGGAACAGAAGCCAGCCGCAAGCCCAGAAACGAACCAGAACGAACAAGAGATTATGGTNTNNTTNTNAACACAAAAGGGCCCTTCTTCAGGGCCCAGCACAACAACGAAGCCACCTATAGTGAGTCGTATTA	1024
19	CGTTGTTGGC	spacer5_22_target_random_3	CAAACGGAACAGAAGCCAGCGCCAACAACGGAGGGCCCTTCTTCAGGGCCCAAACGAACCAGAACGAACAAGAGNTTNTNNTNTAATTCTAAACACAAAAGCACAACAACGAAGCCACCTATAGTGAGTCGTATTA	1024
20	GCTGGCTCTG	spacer3_22_target_random_3	CAAACGGAACAGAAGCCAGCCAGAGCCAGCGAAACGAACCAGAACGAACAAGAGNTTNTNNTNTAATTCTAAACACAAAAGGGCCCTTCTTCAGGGCCCAGCACAACAACGAAGCCACCTATAGTGAGTCGTATTA	1024
21	GGGCCCCCTC	spacer5_20_target_random_5	CAAACGGAACAGAAGCCAGCGAGGGGGCCCGAGGGCCCTTCTTCAGGGCCCAAACGAACCAGAACGAACAAGATTATGGTNTNNTTNTNAGAACACAAAAGCACAACAACGAAGCCACCTATAGTGAGTCGTATTA	1024
22	TGCTCTTCCG	spacer3_20_target_random_5	CAAACGGAACAGAAGCCAGCCGGAAGAGCAGAAACGAACCAGAACGAACAAGATTATGGTNTNNTTNTNAGAACACAAAAGGGCCCTTCTTCAGGGCCCAGCACAACAACGAAGCCACCTATAGTGAGTCGTATTA	1024
23	CCCCGCTGTT	spacer5_20_target_random_3	CAAACGGAACAGAAGCCAGCAACAGCGGGGGAGGGCCCTTCTTCAGGGCCCAAACGAACCAGAACGAACAAGNTTNTNNTNTAATTCTAAGAACACAAAAGCACAACAACGAAGCCACCTATAGTGAGTCGTATTA	1024
24	CTTTCGCGCT	spacer3_20_target_random_3	CAAACGGAACAGAAGCCAGCAGCGCGAAAGGAAACGAACCAGAACGAACAAGNTTNTNNTNTAATTCTAAGAACACAAAAGGGCCCTTCTTCAGGGCCCAGCACAACAACGAAGCCACCTATAGTGAGTCGTATTA	1024
25	CCCGCGCGCT	spacer5_18_target_random_5	CAAACGGAACAGAAGCCAGCAGCGCGCGGGGAGGGCCCTTCTTCAGGGCCCAAACGAACCAGAACGAACAATTATGGTNTNNTTNTNAGAGAACACAAAAGCACAACAACGAAGCCACCTATAGTGAGTCGTATTA	1024
26	CTGCCTTGCT	spacer3_18_target_random_5	CAAACGGAACAGAAGCCAGCAGCAAGGCAGGAAACGAACCAGAACGAACAATTATGGTNTNNTTNTNAGAGAACACAAAAGGGCCCTTCTTCAGGGCCCAGCACAACAACGAAGCCACCTATAGTGAGTCGTATTA	1024
27	CCGGCTGGTT	spacer5_18_target_random_3	CAAACGGAACAGAAGCCAGCAACCAGCCGGGAGGGCCCTTCTTCAGGGCCCAAACGAACCAGAACGAACANTTNTNNTNTAATTCTAAGAGAACACAAAAGCACAACAACGAAGCCACCTATAGTGAGTCGTATTA	1024
28	GCGGTTTTGC	spacer3_18_target_random_3	CAAACGGAACAGAAGCCAGCGCAAAACCGCGAAACGAACCAGAACGAACANTTNTNNTNTAATTCTAAGAGAACACAAAAGGGCCCTTCTTCAGGGCCCAGCACAACAACGAAGCCACCTATAGTGAGTCGTATTA	1024
29	TCCTCTTGTG	spacer5_16_target_random_5	CAAACGGAACAGAAGCCAGCCACAAGAGGAGAGGGCCCTTCTTCAGGGCCCAAACGAACCAGAACGAAATTATGGTNTNNTTNTNCAAGAGAACACAAAAGCACAACAACGAAGCCACCTATAGTGAGTCGTATTA	1024
30	GCTCTCGCTC	spacer3_16_target_random_5	CAAACGGAACAGAAGCCAGCGAGCGAGAGCGAAACGAACCAGAACGAAATTATGGTNTNNTTNTNCAAGAGAACACAAAAGGGCCCTTCTTCAGGGCCCAGCACAACAACGAAGCCACCTATAGTGAGTCGTATTA	1024
31	CCGTCTGTCG	spacer5_16_target_random_3	CAAACGGAACAGAAGCCAGCCGACAGACGGGAGGGCCCTTCTTCAGGGCCCAAACGAACCAGAACGAANTTNTNNTNTAATTCTACAAGAGAACACAAAAGCACAACAACGAAGCCACCTATAGTGAGTCGTATTA	1024
32	CTGCTTCGGG	spacer3_16_target_random_3	CAAACGGAACAGAAGCCAGCCCCGAAGCAGGAAACGAACCAGAACGAANTTNTNNTNTAATTCTACAAGAGAACACAAAAGGGCCCTTCTTCAGGGCCCAGCACAACAACGAAGCCACCTATAGTGAGTCGTATTA	1024
33	TCGTTCTGCT	spacer5_14_target_random_5	CAAACGGAACAGAAGCCAGCAGCAGAACGAGAGGGCCCTTCTTCAGGGCCCAAACGAACCAGAACGATTATGGTNTNNTTNTNAACAAGAGAACACAAAAGCACAACAACGAAGCCACCTATAGTGAGTCGTATTA	1024
34	GCCCTCTGTT	spacer3_14_target_random_5	CAAACGGAACAGAAGCCAGCAACAGAGGGCGAAACGAACCAGAACGATTATGGTNTNNTTNTNAACAAGAGAACACAAAAGGGCCCTTCTTCAGGGCCCAGCACAACAACGAAGCCACCTATAGTGAGTCGTATTA	1024
35	TTGCGCTCCT	spacer5_14_target_random_3	CAAACGGAACAGAAGCCAGCAGGAGCGCAAGAGGGCCCTTCTTCAGGGCCCAAACGAACCAGAACGNTTNTNNTNTAATTCTAAACAAGAGAACACAAAAGCACAACAACGAAGCCACCTATAGTGAGTCGTATTA	1024
36	GTCGCGGCCG	spacer3_14_target_random_3	CAAACGGAACAGAAGCCAGCCGGCCGCGACGAAACGAACCAGAACGNTTNTNNTNTAATTCTAAACAAGAGAACACAAAAGGGCCCTTCTTCAGGGCCCAGCACAACAACGAAGCCACCTATAGTGAGTCGTATTA	1024
37	GTTTTCTTTG	spacer5_12_target_random_5	CAAACGGAACAGAAGCCAGCCAAAGAAAACGAGGGCCCTTCTTCAGGGCCCAAACGAACCAGAAATTATGGTNTNNTTNTNCGAACAAGAGAACACAAAAGCACAACAACGAAGCCACCTATAGTGAGTCGTATTA	1024
38	TGGTGCGGGC	spacer3_12_target_random_5	CAAACGGAACAGAAGCCAGCGCCCGCACCAGAAACGAACCAGAAATTATGGTNTNNTTNTNCGAACAAGAGAACACAAAAGGGCCCTTCTTCAGGGCCCAGCACAACAACGAAGCCACCTATAGTGAGTCGTATTA	1024
39	TTCTGGCCTT	spacer5_12_target_random_3	CAAACGGAACAGAAGCCAGCAAGGCCAGAAGAGGGCCCTTCTTCAGGGCCCAAACGAACCAGAANTTNTNNTNTAATTCTACGAACAAGAGAACACAAAAGCACAACAACGAAGCCACCTATAGTGAGTCGTATTA	1024
40	TTGGCCTCCC	spacer3_12_target_random_3	CAAACGGAACAGAAGCCAGCGGGAGGCCAAGAAACGAACCAGAANTTNTNNTNTAATTCTACGAACAAGAGAACACAAAAGGGCCCTTCTTCAGGGCCCAGCACAACAACGAAGCCACCTATAGTGAGTCGTATTA	1024
41	GTCCTCCGGT	spacer5_10_target_random_5	CAAACGGAACAGAAGCCAGCACCGGAGGACGAGGGCCCTTCTTCAGGGCCCAAACGAACCAGATTATGGTNTNNTTNTNAACGAACAAGAGAACACAAAAGCACAACAACGAAGCCACCTATAGTGAGTCGTATTA	1024
42	GTGTTGTTGC	spacer3_10_target_random_5	CAAACGGAACAGAAGCCAGCGCAACAACACGAAACGAACCAGATTATGGTNTNNTTNTNAACGAACAAGAGAACACAAAAGGGCCCTTCTTCAGGGCCCAGCACAACAACGAAGCCACCTATAGTGAGTCGTATTA	1024
43	TGCTTGGGTG	spacer5_10_target_random_3	CAAACGGAACAGAAGCCAGCCACCCAAGCAGAGGGCCCTTCTTCAGGGCCCAAACGAACCAGNTTNTNNTNTAATTCTAAACGAACAAGAGAACACAAAAGCACAACAACGAAGCCACCTATAGTGAGTCGTATTA	1024
44	GTGTCTTCTT	spacer3_10_target_random_3	CAAACGGAACAGAAGCCAGCAAGAAGACACGAAACGAACCAGNTTNTNNTNTAATTCTAAACGAACAAGAGAACACAAAAGGGCCCTTCTTCAGGGCCCAGCACAACAACGAAGCCACCTATAGTGAGTCGTATTA	1024
45	TGCGGTTCTG	spacer5_8_target_random_5	CAAACGGAACAGAAGCCAGCCAGAACCGCAGAGGGCCCTTCTTCAGGGCCCAAACGAACCATTATGGTNTNNTTNTNAGAACGAACAAGAGAACACAAAAGCACAACAACGAAGCCACCTATAGTGAGTCGTATTA	1024
46	TTTTTGTTGT	spacer3_8_target_random_5	CAAACGGAACAGAAGCCAGCACAACAAAAAGAAACGAACCATTATGGTNTNNTTNTNAGAACGAACAAGAGAACACAAAAGGGCCCTTCTTCAGGGCCCAGCACAACAACGAAGCCACCTATAGTGAGTCGTATTA	1024
47	TCGCCTCGGT	spacer5_8_target_random_3	CAAACGGAACAGAAGCCAGCACCGAGGCGAGAGGGCCCTTCTTCAGGGCCCAAACGAACCNTTNTNNTNTAATTCTAAGAACGAACAAGAGAACACAAAAGCACAACAACGAAGCCACCTATAGTGAGTCGTATTA	1024
48	CGCTCCTGTC	spacer3_8_target_random_3	CAAACGGAACAGAAGCCAGCGACAGGAGCGGAAACGAACCNTTNTNNTNTAATTCTAAGAACGAACAAGAGAACACAAAAGGGCCCTTCTTCAGGGCCCAGCACAACAACGAAGCCACCTATAGTGAGTCGTATTA	1024
49	TTTCCTCCGG	spacer5_6_target_random_5	CAAACGGAACAGAAGCCAGCCCGGAGGAAAGAGGGCCCTTCTTCAGGGCCCAAACGAAATTATGGTNTNNTTNTNCCAGAACGAACAAGAGAACACAAAAGCACAACAACGAAGCCACCTATAGTGAGTCGTATTA	1024
50	CCTGCGTTGT	spacer3_6_target_random_5	CAAACGGAACAGAAGCCAGCACAACGCAGGGAAACGAAATTATGGTNTNNTTNTNCCAGAACGAACAAGAGAACACAAAAGGGCCCTTCTTCAGGGCCCAGCACAACAACGAAGCCACCTATAGTGAGTCGTATTA	1024
51	GCCCTGGTTT	spacer5_6_target_random_3	CAAACGGAACAGAAGCCAGCAAACCAGGGCGAGGGCCCTTCTTCAGGGCCCAAACGAANTTNTNNTNTAATTCTACCAGAACGAACAAGAGAACACAAAAGCACAACAACGAAGCCACCTATAGTGAGTCGTATTA	1024
52	GGGTCGGTCC	spacer3_6_target_random_3	CAAACGGAACAGAAGCCAGCGGACCGACCCGAAACGAANTTNTNNTNTAATTCTACCAGAACGAACAAGAGAACACAAAAGGGCCCTTCTTCAGGGCCCAGCACAACAACGAAGCCACCTATAGTGAGTCGTATTA	1024
53	CTGGCTGCCG	spacer5_4_target_random_5	CAAACGGAACAGAAGCCAGCCGGCAGCCAGGAGGGCCCTTCTTCAGGGCCCAAACGATTATGGTNTNNTTNTNAACCAGAACGAACAAGAGAACACAAAAGCACAACAACGAAGCCACCTATAGTGAGTCGTATTA	1024
54	CGTCCCGTTG	spacer3_4_target_random_5	CAAACGGAACAGAAGCCAGCCAACGGGACGGAAACGATTATGGTNTNNTTNTNAACCAGAACGAACAAGAGAACACAAAAGGGCCCTTCTTCAGGGCCCAGCACAACAACGAAGCCACCTATAGTGAGTCGTATTA	1024
55	TCCCTTTTGG	spacer5_4_target_random_3	CAAACGGAACAGAAGCCAGCCCAAAAGGGAGAGGGCCCTTCTTCAGGGCCCAAACGNTTNTNNTNTAATTCTAAACCAGAACGAACAAGAGAACACAAAAGCACAACAACGAAGCCACCTATAGTGAGTCGTATTA	1024
56	TCTCGGCTTT	spacer3_4_target_random_3	CAAACGGAACAGAAGCCAGCAAAGCCGAGAGAAACGNTTNTNNTNTAATTCTAAACCAGAACGAACAAGAGAACACAAAAGGGCCCTTCTTCAGGGCCCAGCACAACAACGAAGCCACCTATAGTGAGTCGTATTA	1024
57	GGGCTTTGTG	spacer5_2_target_random_5	CAAACGGAACAGAAGCCAGCCACAAAGCCCGAGGGCCCTTCTTCAGGGCCCAAAATTATGGTNTNNTTNTNCGAACCAGAACGAACAAGAGAACACAAAAGCACAACAACGAAGCCACCTATAGTGAGTCGTATTA	1024
58	GTTCGGCTGC	spacer3_2_target_random_5	CAAACGGAACAGAAGCCAGCGCAGCCGAACGAAAATTATGGTNTNNTTNTNCGAACCAGAACGAACAAGAGAACACAAAAGGGCCCTTCTTCAGGGCCCAGCACAACAACGAAGCCACCTATAGTGAGTCGTATTA	1024
59	CCGGCCCTTT	spacer5_2_target_random_3	CAAACGGAACAGAAGCCAGCAAAGGGCCGGGAGGGCCCTTCTTCAGGGCCCAAANTTNTNNTNTAATTCTACGAACCAGAACGAACAAGAGAACACAAAAGCACAACAACGAAGCCACCTATAGTGAGTCGTATTA	1024
60	CCCTGTTTTC	spacer3_2_target_random_3	CAAACGGAACAGAAGCCAGCGAAAACAGGGGAAANTTNTNNTNTAATTCTACGAACCAGAACGAACAAGAGAACACAAAAGGGCCCTTCTTCAGGGCCCAGCACAACAACGAAGCCACCTATAGTGAGTCGTATTA	1024
61	GGGCGCGTGG	spacer5_0_target_random_5	CAAACGGAACAGAAGCCAGCCCACGCGCCCGAGGGCCCTTCTTCAGGGCCCAATTATGGTNTNNTTNTNAACGAACCAGAACGAACAAGAGAACACAAAAGCACAACAACGAAGCCACCTATAGTGAGTCGTATTA	1024
62	TGCTCGGCCT	spacer3_0_target_random_5	CAAACGGAACAGAAGCCAGCAGGCCGAGCAGAATTATGGTNTNNTTNTNAACGAACCAGAACGAACAAGAGAACACAAAAGGGCCCTTCTTCAGGGCCCAGCACAACAACGAAGCCACCTATAGTGAGTCGTATTA	1024
63	CCGCGGGCCG	spacer5_0_target_random_3	CAAACGGAACAGAAGCCAGCCGGCCCGCGGGAGGGCCCTTCTTCAGGGCCCANTTNTNNTNTAATTCTAAACGAACCAGAACGAACAAGAGAACACAAAAGCACAACAACGAAGCCACCTATAGTGAGTCGTATTA	1024
64	TGCGCTGTCT	spacer3_0_target_random_3	CAAACGGAACAGAAGCCAGCAGACAGCGCAGANTTNTNNTNTAATTCTAAACGAACCAGAACGAACAAGAGAACACAAAAGGGCCCTTCTTCAGGGCCCAGCACAACAACGAAGCCACCTATAGTGAGTCGTATTA	1024
65	GTGGTGGTGC	spacer5_10_boxb_random_1_3	CAAACGGAACAGAAGCCAGCGCACCACCACGAGGGCCCTTCTTCAGGGNNNAAACGAACCAGATTATGGTGTAATTCTAAACGAACAAGAGAACACAAAAGCACAACAACGAAGCCACCTATAGTGAGTCGTATTA	64
66	GGCTCTGGTT	spacer3_10_boxb_random_1_3	CAAACGGAACAGAAGCCAGCAACCAGAGCCGAAACGAACCAGATTATGGTGTAATTCTAAACGAACAAGAGAACACAAAAGGGCCCTTCTTCAGGGNNNAGCACAACAACGAAGCCACCTATAGTGAGTCGTATTA	64
67	GGCCGCGCCT	spacer5_0_boxb_random_1_3	CAAACGGAACAGAAGCCAGCAGGCGCGGCCGAGGGCCCTTCTTCAGGGNNNAATTATGGTGTAATTCTAAACGAACCAGAACGAACAAGAGAACACAAAAGCACAACAACGAAGCCACCTATAGTGAGTCGTATTA	64
68	GTCCGCTGGC	spacer3_0_boxb_random_1_3	CAAACGGAACAGAAGCCAGCGCCAGCGGACGAATTATGGTGTAATTCTAAACGAACCAGAACGAACAAGAGAACACAAAAGGGCCCTTCTTCAGGGNNNAGCACAACAACGAAGCCACCTATAGTGAGTCGTATTA	64
69	TCCGGTTCTC	spacer5_10_boxb_random_4_6	CAAACGGAACAGAAGCCAGCGAGAACCGGAGAGGGCCCTTCTTCANNNCCCAAACGAACCAGATTATGGTGTAATTCTAAACGAACAAGAGAACACAAAAGCACAACAACGAAGCCACCTATAGTGAGTCGTATTA	64
70	TTTCCGGGTG	spacer3_10_boxb_random_4_6	CAAACGGAACAGAAGCCAGCCACCCGGAAAGAAACGAACCAGATTATGGTGTAATTCTAAACGAACAAGAGAACACAAAAGGGCCCTTCTTCANNNCCCAGCACAACAACGAAGCCACCTATAGTGAGTCGTATTA	64
71	GGGCTGTGCG	spacer5_0_boxb_random_4_6	CAAACGGAACAGAAGCCAGCCGCACAGCCCGAGGGCCCTTCTTCANNNCCCAATTATGGTGTAATTCTAAACGAACCAGAACGAACAAGAGAACACAAAAGCACAACAACGAAGCCACCTATAGTGAGTCGTATTA	64
72	CGCTCGCCGT	spacer3_0_boxb_random_4_6	CAAACGGAACAGAAGCCAGCACGGCGAGCGGAATTATGGTGTAATTCTAAACGAACCAGAACGAACAAGAGAACACAAAAGGGCCCTTCTTCANNNCCCAGCACAACAACGAAGCCACCTATAGTGAGTCGTATTA	64
73	TGCGTCTCCT	spacer5_10_boxb_random_7_10	CAAACGGAACAGAAGCCAGCAGGAGACGCAGAGGGCCCTTCNNNNGGGCCCAAACGAACCAGATTATGGTGTAATTCTAAACGAACAAGAGAACACAAAAGCACAACAACGAAGCCACCTATAGTGAGTCGTATTA	256
74	TCGCGCTTCC	spacer3_10_boxb_random_7_10	CAAACGGAACAGAAGCCAGCGGAAGCGCGAGAAACGAACCAGATTATGGTGTAATTCTAAACGAACAAGAGAACACAAAAGGGCCCTTCNNNNGGGCCCAGCACAACAACGAAGCCACCTATAGTGAGTCGTATTA	256
75	GCCGCGGTGC	spacer5_0_boxb_random_7_10	CAAACGGAACAGAAGCCAGCGCACCGCGGCGAGGGCCCTTCNNNNGGGCCCAATTATGGTGTAATTCTAAACGAACCAGAACGAACAAGAGAACACAAAAGCACAACAACGAAGCCACCTATAGTGAGTCGTATTA	256
76	TCCGGGTGGG	spacer3_0_boxb_random_7_10	CAAACGGAACAGAAGCCAGCCCCACCCGGAGAATTATGGTGTAATTCTAAACGAACCAGAACGAACAAGAGAACACAAAAGGGCCCTTCNNNNGGGCCCAGCACAACAACGAAGCCACCTATAGTGAGTCGTATTA	256
77	CTTCCCTGCC	spacer5_10_boxb_random_10_13	CAAACGGAACAGAAGCCAGCGGCAGGGAAGGAGGGCCCNNNNTCAGGGCCCAAACGAACCAGATTATGGTGTAATTCTAAACGAACAAGAGAACACAAAAGCACAACAACGAAGCCACCTATAGTGAGTCGTATTA	256
78	TCTGGTTGGC	spacer3_10_boxb_random_10_13	CAAACGGAACAGAAGCCAGCGCCAACCAGAGAAACGAACCAGATTATGGTGTAATTCTAAACGAACAAGAGAACACAAAAGGGCCCNNNNTCAGGGCCCAGCACAACAACGAAGCCACCTATAGTGAGTCGTATTA	256
79	TCGCTTCTCC	spacer5_0_boxb_random_10_13	CAAACGGAACAGAAGCCAGCGGAGAAGCGAGAGGGCCCNNNNTCAGGGCCCAATTATGGTGTAATTCTAAACGAACCAGAACGAACAAGAGAACACAAAAGCACAACAACGAAGCCACCTATAGTGAGTCGTATTA	256
80	CGTCTGCTCG	spacer3_0_boxb_random_10_13	CAAACGGAACAGAAGCCAGCCGAGCAGACGGAATTATGGTGTAATTCTAAACGAACCAGAACGAACAAGAGAACACAAAAGGGCCCNNNNTCAGGGCCCAGCACAACAACGAAGCCACCTATAGTGAGTCGTATTA	256
81	GCGCCCCCGG	spacer5_10_boxb_random_14_16	CAAACGGAACAGAAGCCAGCCCGGGGGCGCGAGGGNNNTTCTTCAGGGCCCAAACGAACCAGATTATGGTGTAATTCTAAACGAACAAGAGAACACAAAAGCACAACAACGAAGCCACCTATAGTGAGTCGTATTA	64
82	TCCTTCTGTC	spacer3_10_boxb_random_14_16	CAAACGGAACAGAAGCCAGCGACAGAAGGAGAAACGAACCAGATTATGGTGTAATTCTAAACGAACAAGAGAACACAAAAGGGNNNTTCTTCAGGGCCCAGCACAACAACGAAGCCACCTATAGTGAGTCGTATTA	64
83	TCGGTGTCTT	spacer5_0_boxb_random_14_16	CAAACGGAACAGAAGCCAGCAAGACACCGAGAGGGNNNTTCTTCAGGGCCCAATTATGGTGTAATTCTAAACGAACCAGAACGAACAAGAGAACACAAAAGCACAACAACGAAGCCACCTATAGTGAGTCGTATTA	64
84	GTTTGTTCGC	spacer3_0_boxb_random_14_16	CAAACGGAACAGAAGCCAGCGCGAACAAACGAATTATGGTGTAATTCTAAACGAACCAGAACGAACAAGAGAACACAAAAGGGNNNTTCTTCAGGGCCCAGCACAACAACGAAGCCACCTATAGTGAGTCGTATTA	64
85	GCCTCGCCTG	spacer5_10_boxb_random_17_19	CAAACGGAACAGAAGCCAGCCAGGCGAGGCGANNNCCCTTCTTCAGGGCCCAAACGAACCAGATTATGGTGTAATTCTAAACGAACAAGAGAACACAAAAGCACAACAACGAAGCCACCTATAGTGAGTCGTATTA	64
86	TGTGTCGTGG	spacer3_10_boxb_random_17_19	CAAACGGAACAGAAGCCAGCCCACGACACAGAAACGAACCAGATTATGGTGTAATTCTAAACGAACAAGAGAACACAAAANNNCCCTTCTTCAGGGCCCAGCACAACAACGAAGCCACCTATAGTGAGTCGTATTA	64
87	GTTCGGTCCG	spacer5_0_boxb_random_17_19	CAAACGGAACAGAAGCCAGCCGGACCGAACGANNNCCCTTCTTCAGGGCCCAATTATGGTGTAATTCTAAACGAACCAGAACGAACAAGAGAACACAAAAGCACAACAACGAAGCCACCTATAGTGAGTCGTATTA	64
88	TTGTCGGTGT	spacer3_0_boxb_random_17_19	CAAACGGAACAGAAGCCAGCACACCGACAAGAATTATGGTGTAATTCTAAACGAACCAGAACGAACAAGAGAACACAAAANNNCCCTTCTTCAGGGCCCAGCACAACAACGAAGCCACCTATAGTGAGTCGTATTA	64
89	CTTTCTGTCG	spacer5_10_boxb_random_1_3_g_depleted	CAAACGGAACAGAAGCCAGCCGACAGAAAGGAGGGCCCTTCTTCAGGGNNNAAAGGAAGGAGATTATGGTGTAATTGTAAAGGAAGAAGAGAAGAGAAAAGCACAACAACGAAGCCACCTATAGTGAGTCGTATTA	64
90	CCTCGGTTGT	spacer3_10_boxb_random_1_3_g_depleted	CAAACGGAACAGAAGCCAGCACAACCGAGGGAAAGGAAGGAGATTATGGTGTAATTGTAAAGGAAGAAGAGAAGAGAAAAGGGCCCTTCTTCAGGGNNNAGCACAACAACGAAGCCACCTATAGTGAGTCGTATTA	64
91	GGCCTCCCCT	spacer5_0_boxb_random_1_3_g_depleted	CAAACGGAACAGAAGCCAGCAGGGGAGGCCGAGGGCCCTTCTTCAGGGNNNAATTATGGTGTAATTGTAAAGGAAGGAGAAGGAAGAAGAGAAGAGAAAAGCACAACAACGAAGCCACCTATAGTGAGTCGTATTA	64
92	TGCTGGCGCT	spacer3_0_boxb_random_1_3_g_depleted	CAAACGGAACAGAAGCCAGCAGCGCCAGCAGAATTATGGTGTAATTGTAAAGGAAGGAGAAGGAAGAAGAGAAGAGAAAAGGGCCCTTCTTCAGGGNNNAGCACAACAACGAAGCCACCTATAGTGAGTCGTATTA	64
93	CTTCTGTTCC	spacer5_10_boxb_random_7_10_g_depleted	CAAACGGAACAGAAGCCAGCGGAACAGAAGGAGGGCCCTTCNNNNGGGCCCAAAGGAAGGAGATTATGGTGTAATTGTAAAGGAAGAAGAGAAGAGAAAAGCACAACAACGAAGCCACCTATAGTGAGTCGTATTA	256
94	GGCCGCGGGC	spacer3_10_boxb_random_7_10_g_depleted	CAAACGGAACAGAAGCCAGCGCCCGCGGCCGAAAGGAAGGAGATTATGGTGTAATTGTAAAGGAAGAAGAGAAGAGAAAAGGGCCCTTCNNNNGGGCCCAGCACAACAACGAAGCCACCTATAGTGAGTCGTATTA	256
95	CTTTGTCTGC	spacer5_0_boxb_random_7_10_g_depleted	CAAACGGAACAGAAGCCAGCGCAGACAAAGGAGGGCCCTTCNNNNGGGCCCAATTATGGTGTAATTGTAAAGGAAGGAGAAGGAAGAAGAGAAGAGAAAAGCACAACAACGAAGCCACCTATAGTGAGTCGTATTA	256
96	TCGCTGGCGG	spacer3_0_boxb_random_7_10_g_depleted	CAAACGGAACAGAAGCCAGCCCGCCAGCGAGAATTATGGTGTAATTGTAAAGGAAGGAGAAGGAAGAAGAGAAGAGAAAAGGGCCCTTCNNNNGGGCCCAGCACAACAACGAAGCCACCTATAGTGAGTCGTATTA	256
