## Supplementary Tables 1-6 for "Deaminase-based RNA recording enables high throughput mutational profiling of protein-RNA interactions": s5_boxb_oligo_pool_in_vivo.csv

oligo_num	barcode	oligo_name	oligo_sequence	n_variants
1	TGGGCGTCTT	spacer5_10_boxb_random_1_3	CAAACGGAACAGAAGCCAGCAAGACGCCCAGAGGGCCCTTCTTCAGGGNNNAAACGAACCAGATTATGGTGTAATTCTAAACGAACAAGAGAACACAAAAGCACAACAACGAAGCCA	64
2	CGGTCCCGCG	spacer3_10_boxb_random_1_3	CAAACGGAACAGAAGCCAGCCGCGGGACCGGAAACGAACCAGATTATGGTGTAATTCTAAACGAACAAGAGAACACAAAAGGGCCCTTCTTCAGGGNNNAGCACAACAACGAAGCCA	64
3	GCTCTTTTCG	spacer5_0_boxb_random_1_3	CAAACGGAACAGAAGCCAGCCGAAAAGAGCGAGGGCCCTTCTTCAGGGNNNAATTATGGTGTAATTCTAAACGAACCAGAACGAACAAGAGAACACAAAAGCACAACAACGAAGCCA	64
4	GGCGGTGCGG	spacer3_0_boxb_random_1_3	CAAACGGAACAGAAGCCAGCCCGCACCGCCGAATTATGGTGTAATTCTAAACGAACCAGAACGAACAAGAGAACACAAAAGGGCCCTTCTTCAGGGNNNAGCACAACAACGAAGCCA	64
5	TTCTGTTTCG	spacer5_10_boxb_random_4_6	CAAACGGAACAGAAGCCAGCCGAAACAGAAGAGGGCCCTTCTTCANNNCCCAAACGAACCAGATTATGGTGTAATTCTAAACGAACAAGAGAACACAAAAGCACAACAACGAAGCCA	64
6	TCTGTGCGCC	spacer3_10_boxb_random_4_6	CAAACGGAACAGAAGCCAGCGGCGCACAGAGAAACGAACCAGATTATGGTGTAATTCTAAACGAACAAGAGAACACAAAAGGGCCCTTCTTCANNNCCCAGCACAACAACGAAGCCA	64
7	TGGCTGGTTG	spacer5_0_boxb_random_4_6	CAAACGGAACAGAAGCCAGCCAACCAGCCAGAGGGCCCTTCTTCANNNCCCAATTATGGTGTAATTCTAAACGAACCAGAACGAACAAGAGAACACAAAAGCACAACAACGAAGCCA	64
8	TGGTCTTTCT	spacer3_0_boxb_random_4_6	CAAACGGAACAGAAGCCAGCAGAAAGACCAGAATTATGGTGTAATTCTAAACGAACCAGAACGAACAAGAGAACACAAAAGGGCCCTTCTTCANNNCCCAGCACAACAACGAAGCCA	64
9	CCTGTCTTTT	spacer5_10_boxb_random_7_10	CAAACGGAACAGAAGCCAGCAAAAGACAGGGAGGGCCCTTCNNNNGGGCCCAAACGAACCAGATTATGGTGTAATTCTAAACGAACAAGAGAACACAAAAGCACAACAACGAAGCCA	256
10	GGCTCGGTGG	spacer3_10_boxb_random_7_10	CAAACGGAACAGAAGCCAGCCCACCGAGCCGAAACGAACCAGATTATGGTGTAATTCTAAACGAACAAGAGAACACAAAAGGGCCCTTCNNNNGGGCCCAGCACAACAACGAAGCCA	256
11	GCCTCCTTCG	spacer5_0_boxb_random_7_10	CAAACGGAACAGAAGCCAGCCGAAGGAGGCGAGGGCCCTTCNNNNGGGCCCAATTATGGTGTAATTCTAAACGAACCAGAACGAACAAGAGAACACAAAAGCACAACAACGAAGCCA	256
12	CGTGTGGTCC	spacer3_0_boxb_random_7_10	CAAACGGAACAGAAGCCAGCGGACCACACGGAATTATGGTGTAATTCTAAACGAACCAGAACGAACAAGAGAACACAAAAGGGCCCTTCNNNNGGGCCCAGCACAACAACGAAGCCA	256
13	CGTCGTTCCT	spacer5_10_boxb_random_10_13	CAAACGGAACAGAAGCCAGCAGGAACGACGGAGGGCCCNNNNTCAGGGCCCAAACGAACCAGATTATGGTGTAATTCTAAACGAACAAGAGAACACAAAAGCACAACAACGAAGCCA	256
14	TGGCTCGGGT	spacer3_10_boxb_random_10_13	CAAACGGAACAGAAGCCAGCACCCGAGCCAGAAACGAACCAGATTATGGTGTAATTCTAAACGAACAAGAGAACACAAAAGGGCCCNNNNTCAGGGCCCAGCACAACAACGAAGCCA	256
15	TGTCGCTCCC	spacer5_0_boxb_random_10_13	CAAACGGAACAGAAGCCAGCGGGAGCGACAGAGGGCCCNNNNTCAGGGCCCAATTATGGTGTAATTCTAAACGAACCAGAACGAACAAGAGAACACAAAAGCACAACAACGAAGCCA	256
16	CTTGGTTCTT	spacer3_0_boxb_random_10_13	CAAACGGAACAGAAGCCAGCAAGAACCAAGGAATTATGGTGTAATTCTAAACGAACCAGAACGAACAAGAGAACACAAAAGGGCCCNNNNTCAGGGCCCAGCACAACAACGAAGCCA	256
17	TTTCCTGCGT	spacer5_10_boxb_random_14_16	CAAACGGAACAGAAGCCAGCACGCAGGAAAGAGGGNNNTTCTTCAGGGCCCAAACGAACCAGATTATGGTGTAATTCTAAACGAACAAGAGAACACAAAAGCACAACAACGAAGCCA	64
18	TGGGCTTGCG	spacer3_10_boxb_random_14_16	CAAACGGAACAGAAGCCAGCCGCAAGCCCAGAAACGAACCAGATTATGGTGTAATTCTAAACGAACAAGAGAACACAAAAGGGNNNTTCTTCAGGGCCCAGCACAACAACGAAGCCA	64
19	CGTTGTTGGC	spacer5_0_boxb_random_14_16	CAAACGGAACAGAAGCCAGCGCCAACAACGGAGGGNNNTTCTTCAGGGCCCAATTATGGTGTAATTCTAAACGAACCAGAACGAACAAGAGAACACAAAAGCACAACAACGAAGCCA	64
20	GCTGGCTCTG	spacer3_0_boxb_random_14_16	CAAACGGAACAGAAGCCAGCCAGAGCCAGCGAATTATGGTGTAATTCTAAACGAACCAGAACGAACAAGAGAACACAAAAGGGNNNTTCTTCAGGGCCCAGCACAACAACGAAGCCA	64
21	GGGCCCCCTC	spacer5_10_boxb_random_17_19	CAAACGGAACAGAAGCCAGCGAGGGGGCCCGANNNCCCTTCTTCAGGGCCCAAACGAACCAGATTATGGTGTAATTCTAAACGAACAAGAGAACACAAAAGCACAACAACGAAGCCA	64
22	TGCTCTTCCG	spacer3_10_boxb_random_17_19	CAAACGGAACAGAAGCCAGCCGGAAGAGCAGAAACGAACCAGATTATGGTGTAATTCTAAACGAACAAGAGAACACAAAANNNCCCTTCTTCAGGGCCCAGCACAACAACGAAGCCA	64
23	CCCCGCTGTT	spacer5_0_boxb_random_17_19	CAAACGGAACAGAAGCCAGCAACAGCGGGGGANNNCCCTTCTTCAGGGCCCAATTATGGTGTAATTCTAAACGAACCAGAACGAACAAGAGAACACAAAAGCACAACAACGAAGCCA	64
24	CTTTCGCGCT	spacer3_0_boxb_random_17_19	CAAACGGAACAGAAGCCAGCAGCGCGAAAGGAATTATGGTGTAATTCTAAACGAACCAGAACGAACAAGAGAACACAAAANNNCCCTTCTTCAGGGCCCAGCACAACAACGAAGCCA	64
25	CCCGCGCGCT	spacer5_10_boxb_random_1_3_g_depleted	CAAACGGAACAGAAGCCAGCAGCGCGCGGGGAGGGCCCTTCTTCAGGGNNNAAAGGAAGGAGATTATGGTGTAATTGTAAAGGAAGAAGAGAAGAGAAAAGCACAACAACGAAGCCA	64
26	CTGCCTTGCT	spacer3_10_boxb_random_1_3_g_depleted	CAAACGGAACAGAAGCCAGCAGCAAGGCAGGAAAGGAAGGAGATTATGGTGTAATTGTAAAGGAAGAAGAGAAGAGAAAAGGGCCCTTCTTCAGGGNNNAGCACAACAACGAAGCCA	64
27	CCGGCTGGTT	spacer5_0_boxb_random_1_3_g_depleted	CAAACGGAACAGAAGCCAGCAACCAGCCGGGAGGGCCCTTCTTCAGGGNNNAATTATGGTGTAATTGTAAAGGAAGGAGAAGGAAGAAGAGAAGAGAAAAGCACAACAACGAAGCCA	64
28	GCGGTTTTGC	spacer3_0_boxb_random_1_3_g_depleted	CAAACGGAACAGAAGCCAGCGCAAAACCGCGAATTATGGTGTAATTGTAAAGGAAGGAGAAGGAAGAAGAGAAGAGAAAAGGGCCCTTCTTCAGGGNNNAGCACAACAACGAAGCCA	64
29	TCCTCTTGTG	spacer5_10_boxb_random_7_10_g_depleted	CAAACGGAACAGAAGCCAGCCACAAGAGGAGAGGGCCCTTCNNNNGGGCCCAAAGGAAGGAGATTATGGTGTAATTGTAAAGGAAGAAGAGAAGAGAAAAGCACAACAACGAAGCCA	256
30	GCTCTCGCTC	spacer3_10_boxb_random_7_10_g_depleted	CAAACGGAACAGAAGCCAGCGAGCGAGAGCGAAAGGAAGGAGATTATGGTGTAATTGTAAAGGAAGAAGAGAAGAGAAAAGGGCCCTTCNNNNGGGCCCAGCACAACAACGAAGCCA	256
31	CCGTCTGTCG	spacer5_0_boxb_random_7_10_g_depleted	CAAACGGAACAGAAGCCAGCCGACAGACGGGAGGGCCCTTCNNNNGGGCCCAATTATGGTGTAATTGTAAAGGAAGGAGAAGGAAGAAGAGAAGAGAAAAGCACAACAACGAAGCCA	256
32	CTGCTTCGGG	spacer3_0_boxb_random_7_10_g_depleted	CAAACGGAACAGAAGCCAGCCCCGAAGCAGGAATTATGGTGTAATTGTAAAGGAAGGAGAAGGAAGAAGAGAAGAGAAAAGGGCCCTTCNNNNGGGCCCAGCACAACAACGAAGCCA	256
