## Supplementary Tables 1-6 for "Deaminase-based RNA recording enables high throughput mutational profiling of protein-RNA interactions": s6_dms_oligo_pool.csv

oligo_name	oligo_seq
lambdaN_1	GCAGCACCactagtactagtNNNGACGCTCAGACTCGCCGCCGCGAGCGCCGTGCAGAAAAACAAGCCCAGTGGAAAGCCGCCAACtgagagacgcgtctcacagcaccggt
lambdaN_4	GCAGCACCactagtactagtATGNNNGCTCAGACTCGCCGCCGCGAGCGCCGTGCAGAAAAACAAGCCCAGTGGAAAGCCGCCAACtgagagacgcgtctcacagcaccggt
lambdaN_7	GCAGCACCactagtactagtATGGACNNNCAGACTCGCCGCCGCGAGCGCCGTGCAGAAAAACAAGCCCAGTGGAAAGCCGCCAACtgagagacgcgtctcacagcaccggt
lambdaN_10	GCAGCACCactagtactagtATGGACGCTNNNACTCGCCGCCGCGAGCGCCGTGCAGAAAAACAAGCCCAGTGGAAAGCCGCCAACtgagagacgcgtctcacagcaccggt
lambdaN_13	GCAGCACCactagtactagtATGGACGCTCAGNNNCGCCGCCGCGAGCGCCGTGCAGAAAAACAAGCCCAGTGGAAAGCCGCCAACtgagagacgcgtctcacagcaccggt
lambdaN_16	GCAGCACCactagtactagtATGGACGCTCAGACTNNNCGCCGCGAGCGCCGTGCAGAAAAACAAGCCCAGTGGAAAGCCGCCAACtgagagacgcgtctcacagcaccggt
lambdaN_19	GCAGCACCactagtactagtATGGACGCTCAGACTCGCNNNCGCGAGCGCCGTGCAGAAAAACAAGCCCAGTGGAAAGCCGCCAACtgagagacgcgtctcacagcaccggt
lambdaN_22	GCAGCACCactagtactagtATGGACGCTCAGACTCGCCGCNNNGAGCGCCGTGCAGAAAAACAAGCCCAGTGGAAAGCCGCCAACtgagagacgcgtctcacagcaccggt
lambdaN_25	GCAGCACCactagtactagtATGGACGCTCAGACTCGCCGCCGCNNNCGCCGTGCAGAAAAACAAGCCCAGTGGAAAGCCGCCAACtgagagacgcgtctcacagcaccggt
lambdaN_28	GCAGCACCactagtactagtATGGACGCTCAGACTCGCCGCCGCGAGNNNCGTGCAGAAAAACAAGCCCAGTGGAAAGCCGCCAACtgagagacgcgtctcacagcaccggt
lambdaN_31	GCAGCACCactagtactagtATGGACGCTCAGACTCGCCGCCGCGAGCGCNNNGCAGAAAAACAAGCCCAGTGGAAAGCCGCCAACtgagagacgcgtctcacagcaccggt
lambdaN_34	GCAGCACCactagtactagtATGGACGCTCAGACTCGCCGCCGCGAGCGCCGTNNNGAAAAACAAGCCCAGTGGAAAGCCGCCAACtgagagacgcgtctcacagcaccggt
lambdaN_37	GCAGCACCactagtactagtATGGACGCTCAGACTCGCCGCCGCGAGCGCCGTGCANNNAAACAAGCCCAGTGGAAAGCCGCCAACtgagagacgcgtctcacagcaccggt
lambdaN_40	GCAGCACCactagtactagtATGGACGCTCAGACTCGCCGCCGCGAGCGCCGTGCAGAANNNCAAGCCCAGTGGAAAGCCGCCAACtgagagacgcgtctcacagcaccggt
lambdaN_43	GCAGCACCactagtactagtATGGACGCTCAGACTCGCCGCCGCGAGCGCCGTGCAGAAAAANNNGCCCAGTGGAAAGCCGCCAACtgagagacgcgtctcacagcaccggt
lambdaN_46	GCAGCACCactagtactagtATGGACGCTCAGACTCGCCGCCGCGAGCGCCGTGCAGAAAAACAANNNCAGTGGAAAGCCGCCAACtgagagacgcgtctcacagcaccggt
lambdaN_49	GCAGCACCactagtactagtATGGACGCTCAGACTCGCCGCCGCGAGCGCCGTGCAGAAAAACAAGCCNNNTGGAAAGCCGCCAACtgagagacgcgtctcacagcaccggt
lambdaN_52	GCAGCACCactagtactagtATGGACGCTCAGACTCGCCGCCGCGAGCGCCGTGCAGAAAAACAAGCCCAGNNNAAAGCCGCCAACtgagagacgcgtctcacagcaccggt
lambdaN_55	GCAGCACCactagtactagtATGGACGCTCAGACTCGCCGCCGCGAGCGCCGTGCAGAAAAACAAGCCCAGTGGNNNGCCGCCAACtgagagacgcgtctcacagcaccggt
lambdaN_58	GCAGCACCactagtactagtATGGACGCTCAGACTCGCCGCCGCGAGCGCCGTGCAGAAAAACAAGCCCAGTGGAAANNNGCCAACtgagagacgcgtctcacagcaccggt
lambdaN_61	GCAGCACCactagtactagtATGGACGCTCAGACTCGCCGCCGCGAGCGCCGTGCAGAAAAACAAGCCCAGTGGAAAGCCNNNAACtgagagacgcgtctcacagcaccggt
lambdaN_64	GCAGCACCactagtactagtATGGACGCTCAGACTCGCCGCCGCGAGCGCCGTGCAGAAAAACAAGCCCAGTGGAAAGCCGCCNNNtgagagacgcgtctcacagcaccggt
